# Long-read cDNA sequencing identifies functional pseudogenes in the human transcriptome

**DOI:** 10.1101/2021.03.29.437610

**Authors:** Robin-Lee Troskie, Yohaann Jafrani, Tim R. Mercer, Adam D. Ewing, Geoffrey J. Faulkner, Seth W. Cheetham

## Abstract

Pseudogenes are gene copies presumed to mainly be functionless relics of evolution due to acquired deleterious mutations or transcriptional silencing. When transcribed, pseudogenes may encode proteins or enact RNA-intrinsic regulatory mechanisms. However, the extent, characteristics and functional relevance of the human pseudogene transcriptome are unclear. Short-read sequencing platforms have limited power to resolve and accurately quantify pseudogene transcripts owing to the high sequence similarity of pseudogenes and their parent genes. Using deep full-length PacBio cDNA sequencing of normal human tissues and cancer cell lines, we identify here hundreds of novel transcribed pseudogenes. Pseudogene transcripts are expressed in tissue-specific patterns, exhibit complex splicing patterns and contribute to the coding sequences of known genes. We survey pseudogene transcripts encoding intact open reading frames (ORFs), representing potential unannotated protein-coding genes, and demonstrate their efficient translation in cultured cells. To assess the impact of noncoding pseudogenes on the cellular transcriptome, we delete the nucleus-enriched pseudogene PDCL3P4 transcript from HAP1 cells and observe hundreds of perturbed genes. This study highlights pseudogenes as a complex and dynamic component of the transcriptional landscape underpinning human biology and disease.
