## Supplemental Table 3 for "Long-read cDNA sequencing identifies functional pseudogenes in the human transcriptome"

### Sheet: independent_pseudogene_expr
	X16_tissues_mixture	adipose	adrenal	brain	breast	colon	heart	kidney	leukocyte	liver	lung	lymph_node	ovary	prostate	skeletal_muscle	testis	thyroid
AC005336.1	1.06545	0.0982647	0.399539	3.26511	0.14321	0	0	3.5842	0	6.37979	0.73724	0.318163	0.554902	2.01454	0	0.634688	0.48136
GCSHP3	3.68537	3.73713	3.05196	5.48823	4.41146	4.46869	6.24158	4.8364	3.59276	5.16943	2.75508	3.39294	4.17409	4.32279	5.91119	3.58384	4.38806
KRT17P8	0.737296	0.0597582	0.391205	0.0951109	0.0330754	0.0402641	0.100052	0	1.09819	5.48129	0.289631	0.732286	0.0392679	0.0377562	0	0.132887	0.0138695
NUS1P2	1.34073	0.309932	0.194526	1.33714	0.327803	0.594011	0.100052	5.32733	0	0.233509	0.0421452	0.295139	2.48746	0.501228	0	1.48899	1.30353
MSL3P1	1.21406	1.06037	0.571654	0.665455	1.81878	0.940969	0.854301	1.22291	1.71446	2.39003	0.871863	0.540033	0.676116	1.78219	1.0297	4.92776	1.32037
SMUG1P1	0.278446	0	0.0431893	0	0.14321	0	0	0	0	4.7657	0	0	0	0	0	0.0250896	1.57546
HTATSF1P2	1.37271	2.60955	1.8473	2.32003	4.32396	1.65579	2.56538	3.17756	4.65015	2.03109	1.97626	2.78497	1.44356	1.9794	4.61739	1.62238	3.4349
AC132942.1	2.84273	3.20454	2.5829	2.05256	2.75518	2.63403	4.45858	2.80042	2.90719	1.70438	3.77166	2.94884	2.85333	3.10751	1.90344	3.01567	2.22068
PTGES3P1	3.05962	3.05105	2.13369	2.3512	3.17192	4.44452	1.93982	2.77815	3.7543	2.51565	4.16283	3.53606	3.37975	3.51359	4.05756	2.86053	2.70822
RPL26P6	1.55796	0.683626	1.32439	1.61903	1.49595	0.875711	1.54644	1.34311	1.18797	0.53782	1.02682	1.52368	1.3108	1.09177	4.32357	1.09188	1.36433
AMD1P4	0.360477	0	0.213556	0	0	0	0.0256709	0.0603154	0	4.24188	0	0.259898	0.563906	0	0	0.155787	0.133037
FYTTD1P1	0.724961	0	0.0537876	1.17243	0.0493331	0	0.0756816	0.103953	0	3.98261	0	0.0829998	0.0648651	0.13386	0	0.155787	0.377911
LRRC37A7P	0.877633	0.0982647	0.424253	0.149306	1.26487	0.208719	1.12756	2.47168	0.0391253	3.9688	0.0830941	0.109638	0.432427	0.277543	1.0297	0.25456	1.02405
MEIS3P1	1.52276	3.84155	1.90405	1.50588	2.62021	2.86735	2.73058	2.43228	0.185808	1.10738	2.98313	1.80205	2.59019	2.97755	2.04432	2.03433	3.61971
RPL21P23	2.48866	3.24372	1.79457	2.84281	2.35513	3.13705	2.83953	2.54211	0.0196953	2.72729	3.82846	2.58828	2.88421	3.18807	2.62132	3.36794	4.94219
RPL23AP53	2.05829	2.72478	2.53642	2.26382	2.55907	3.00086	2.44211	2.39177	2.48309	1.91106	2.83816	1.69178	3.81545	2.97106	3.02267	2.85879	2.27063
SLC9A7P1	1.23161	0.523068	0.399539	2.11744	0.627595	0.260766	0.654888	1.2163	3.7543	0.53782	1.19503	0.259898	1.60057	0.979846	0.318106	2.59959	1.33149
KRT8P12	1.74672	2.36304	1.47787	1.98463	2.84173	2.25651	3.12132	2.45773	2.42888	1.69323	1.78476	2.21778	2.25427	2.6004	2.95798	3.51577	3.40364
AC018638.5	0.568076	2.59616	2.67845	1.13711	2.99017	2.13162	1.4737	1.6434	1.85264	1.84204	3.41064	2.50293	2.34847	2.11803	2.60191	1.72548	2.47746
AC098679.2	0.328222	0.0401125	0.0217563	3.25279	1.12614	0.0599825	0.621607	0.377241	0.0391253	0.202377	0.0421452	0.135793	0.554902	0.266984	0.0769978	0.326966	0.170668
AC010326.4	0.77368	1.86241	2.23728	2.05729	2.5246	2.98805	2.10546	3.14312	2.86698	3.24921	3.16578	3.03648	3.00152	2.75196	2.36915	2.40784	2.13444
AC073861.1	2.18076	3.1688	2.9235	1.28967	2.55907	2.91143	1.54644	1.41417	2.51813	2.15822	2.58018	2.55958	2.64426	2.26322	2.53526	1.97762	1.68353
PDIA3P1	2.48501	1.86799	1.93017	2.50113	2.17793	2.76294	2.3738	2.51273	2.2776	3.14664	2.17402	1.81829	2.48035	2.2091	1.55882	2.32944	2.77897
SUMO2P17	0.407546	1.01077	0.278251	0.904802	1.3262	1.08266	0.73488	0.576259	0.754689	0.809795	1.34567	0.99057	0.968299	1.00548	3.13946	1.05581	0.849421
PLEKHA8P1	0.984978	1.72151	1.05048	0.494554	2.78704	1.3622	1.30576	1.50919	3.09063	1.48909	2.82615	2.33812	1.19386	1.75222	1.41794	1.27035	1.38583
PABPC1P4	1.1963	0.670908	1.6308	1.43493	1.51363	2.33952	0.910498	1.1133	0.910504	0.434436	1.23192	1.24002	2.46361	3.08665	0.908529	2.51356	1.26345
PKMP3	1.00552	0.733406	0.357383	2.37414	0.93813	2.66655	1.4737	1.57269	0.789524	0.51266	2.65678	2.3353	2.65272	3.06548	1.63719	1.51136	2.09583
HNRNPA1P15	0.438093	0	0.213556	0.0195304	0	0.079435	0.0256709	0.132328	0.0196953	0.0357629	0.0212265	0	0.490248	0.122191	0.0769978	3.05579	0.0546956
ABCA11P	2.1717	1.93335	3.02663	2.82904	2.32206	1.72536	2.39365	2.49372	2.58245	1.84204	2.51808	1.62872	2.78951	2.58348	2.2824	2.5975	3.1588
HMGN1P36	1.39624	0.0201957	0.184916	1.01593	0.0166325	0.190944	0.990891	2.06742	2.74805	1.85211	0.0830941	1.59612	2.3921	1.79694	0.439713	3.00309	2.00153
ZNF702P	1.472	1.45098	1.1722	2.74648	1.41042	2.57701	1.66553	2.96723	1.66529	0.562549	2.55129	1.69178	2.64426	2.69402	0.286033	1.79276	2.2964
AC136628.3	0.63553	2.63923	2.79041	0.925655	1.89272	2.78087	1.7372	1.992	1.92754	1.22047	1.01629	2.94884	1.38888	2.05499	0.286033	1.35194	1.21024
TPM3P9	2.15341	2.09916	2.62259	1.86017	1.90617	1.77988	1.30576	2.82018	2.66293	2.34798	2.71981	2.31542	1.58738	2.93817	0.70526	1.87786	2.07283
RPS21P4	1.0752	0.358329	0.894134	0.149306	1.0873	1.54121	0.671245	2.05635	2.35716	1.18906	1.29428	2.75996	1.64367	2.06112	1.41794	1.49349	0.826028
AC000095.1	0.453128	0	0.416062	2.73175	0.0330754	0.0202725	0.0508929	0.704635	0.132534	0	0	0.697588	0.114736	0.16831	0.0390125	1.50245	0.094398
AC084824.1	1.283	2.08485	2.33393	1.42031	1.89272	2.09864	1.49224	1.39673	2.2445	0.680207	2.21604	1.98942	2.58578	1.71775	2.72664	1.48447	1.63948
RPL23P2	1.24894	1.14558	1.54701	2.71687	1.9327	0.672963	0.58754	1.17598	0.0196953	1.12409	0.324202	0.855443	1.92449	0.960318	0.908529	1.45246	1.53755
AC098614.1	1.48669	1.38242	1.56565	1.08244	1.09515	1.79761	0.604674	2.6613	0.644834	0.407389	1.83357	0.847552	1.81938	2.02083	0.75297	2.48672	1.49863
RPS26P21	2.40994	1.92266	1.29788	0.653004	1.62086	0.940969	1.76795	0.469098	0.931451	0.379826	2.64315	0.723689	1.33203	0.492191	0.630598	0.803702	1.38583
BX842568.2	0.31182	0.0201957	0.0217563	0.614993	0.455287	0.079435	0.100052	0.939539	0	2.64285	0.0421452	0.223774	0.114736	0.062389	0	0.658935	0.614756
YWHAEP1	0.278446	0.172325	0.0325126	0.268366	0.0166325	0.0202725	0.0256709	0.0153169	0.0391253	0	0.0830941	0	0.026297	0.0252803	0.150094	2.55721	0.0680515
CSNK1A1P1	0.674538	0.190261	0.145824	0.184337	0.112591	0	0.621607	0.160156	0	0.562549	0.407169	0	0.209586	0.31902	0.410259	2.54426	0
EEF1DP2	1.27456	1.26885	2.17311	2.31214	1.74084	1.49125	1.18565	2.24032	2.06658	1.58876	1.21359	2.52041	1.54254	1.2232	0.799153	1.91525	1.48375
AC084337.1	0.855171	1.57903	2.19242	2.24735	1.51948	0.982891	1.26323	0.955508	1.762	1.32534	2.09113	1.59612	2.51326	1.49156	0.410259	1.10958	1.33701
DUSP8P5	0.674538	1.40564	1.72333	1.49197	1.07147	0.466839	1.10366	0.971302	0.694694	0.788989	1.11831	1.19719	1.15268	1.20672	2.4867	0.610027	1.66167
AC136632.1	1.09451	1.00064	0.876332	1.02563	0.392953	1.26361	1.27398	0.606914	2.31394	1.53978	2.03484	1.68294	0.616782	1.89962	2.47252	1.39588	0.587191
AC068134.3	1.02578	0.309932	1.08189	0.986465	1.12614	1.25508	0.990891	1.09179	0.899916	0.53782	1.07836	2.29815	2.41467	1.08577	1.08666	1.39588	0.946624
AC119044.1	0.699969	0.0597582	1.09734	0.131466	0.173192	0.079435	0	0	2.32586	0	1.05797	2.33248	0.16294	0.122191	0	0.0497504	0.0138695
SDAD1P1	1.00552	0.670908	0.213556	0.726148	1.04739	1.10181	1.81287	0.50209	0.742888	0.323067	0.602899	0.247957	0.527547	1.85449	2.32248	1.6669	1.43819
NONOP2	1.11356	1.07975	1.91862	0.807044	1.09515	0.510487	0.780829	0.85693	2.20204	0.984663	1.68188	1.99658	1.2339	0.436745	1.2944	0.626514	1.01718
NOC2LP1	0.581822	0.862056	0.331485	0.761374	0.819915	0.359545	1.01672	0.353334	0.302958	0.657431	0.0830941	0.0963804	0.509018	0.201957	0.776246	2.13859	1.88939
IPO5P1	0.699969	0.959399	1.67952	1.47084	1.34608	0.982891	1.01672	1.7295	1.16162	1.92066	2.13073	1.1009	1.95218	1.65434	0.349482	1.23315	2.3077
ATP5PDP4	1.86948	2.1227	1.52051	0.653004	1.53688	0.886794	1.26323	0.626995	0.992526	0.634289	1.86913	1.17214	0.717052	0.427294	0.799153	0.618294	0.289456
RPL23AP7	0.932304	1.46578	0.991062	0.93597	1.2856	2.12227	0.825359	1.79309	1.71446	0.767879	1.99784	1.55794	0.995175	1.80426	0.25323	1.74448	1.24004
RPL7AP34	0.540186	0.0982647	0.0431893	0	0	0	0	0.132328	0	2.0661	0.0212265	0	0	0	0	0.0125994	0
AC008507.1	0.68731	0.81659	1.53572	1.3831	1.36568	0.421829	0.344026	0.848403	1.17046	0.586861	0.407169	0.540033	1.95218	0.801117	1.31043	0.650898	1.57077
PTGES3P2	0.581822	0.658077	0.278251	1.92891	0.93813	0.190944	0.534882	0.704635	0.778005	1.67065	0.254212	0.847552	0.499664	0.31902	0	0.928625	1.02405
BTG1P1	1.23161	0.190261	0.519084	0.201539	0.231349	0.0599825	0.216084	0.0304729	1.92754	1.10738	0.374552	0.997718	0.026297	0.234837	0	0	0.120272
RPSAP9	0.209288	0.81659	0.534301	0.829347	0.64909	0.747817	1.24149	1.32478	1.88522	1.50193	1.77229	0.917067	0.659411	0.933863	1.41794	0.935257	0.605626
ELOBP2	0.191468	0.0201957	0.0537876	0.0195304	0.0654095	0.0402641	0.0256709	0	0	0.0357629	0.0212265	0.0420967	0	0	0.114009	1.81091	0.0138695
AC138356.2	0.554199	0.564913	0.600855	1.24059	0.955487	0.594011	1.18565	1.10617	0.365863	0.460985	0.56003	0.259898	1.03457	0.622143	1.44724	1.78176	1.01028
SUMO1P1	0.155153	0	0	0.0195304	0.0330754	0.0202725	0	0	0.878503	0	0	0.0963804	0	0	0	1.67485	0
PDCL3P4	0.797437	0.154163	1.52433	1.25714	1.20807	0.172947	1.06704	1.32478	0.982525	0.830305	0.500814	1.02596	1.50563	1.03066	0	1.64279	2.09257
SDHDP6	0.098908	0.374107	0.440498	0.0578155	0.430675	0.436989	0.100052	0.377241	1.64006	0.138021	0.883501	0	0.0521233	0.388855	0.524631	0.178328	0.659558
BTBD7P1	0.117901	0.117139	0.105642	0.0765837	0.231349	0.0402641	0.100052	0.132328	0.220261	0	0.199397	0.0141691	0.186452	0.062389	1.62442	0.1213	0.107393
GEMIN8P4	0.328222	0.0401125	0.278251	0.452065	0.479486	0.260766	0.882673	0.890543	0.11433	1.10738	0.407169	0.271741	0.126939	0.398561	1.59854	1.00627	1.03089
HMGB1P1	0.117901	0.696233	0.495955	0.829347	0.670269	1.07298	1.11566	0.253532	1.2969	0.634289	1.59253	0.939514	1.02808	1.15612	1.17688	0.690643	0.356301
RPS11P5	0.797437	1.31045	1.54326	0.494554	1.18619	1.55517	0.825359	0.714053	0.972454	0.767879	0.787659	1.57237	1.43868	0.872503	0.799153	0.853576	0.968155
HMGB1P10	0.098908	0.117139	0.0325126	0.0765837	0.112591	0.0599825	0	0.0153169	0.0196953	0.746456	0.0212265	0.0420967	0.0132084	0.0377562	1.55882	0.0978423	0.266468
GAPDHP65	0.0203315	0.293432	0.278251	0.347768	0.300896	0.421829	0.552649	0.227464	0.350392	0.460985	0.180653	0.211529	0.126939	0.31902	1.44724	0.155787	0.254835
AC126177.7	0.191468	0	0.365913	0.95638	0.0970348	0	0.0756816	0.200916	0.38117	0	0.0830941	1.3669	0.090016	0.0985671	0.349482	0.99362	0.0412148
NUDT9P1	0.661652	0.839502	0.86434	0.904802	0.479486	0.580422	1.35722	1.1133	1.06066	0.680207	1.00568	0.99057	1.0666	0.554294	0.70526	0.698462	1.12973
AL157791.1	0.438093	0.435549	0.232339	0.149306	0.549738	0.37537	0.552649	1.01767	1.31295	0.460985	0.357963	0.363139	0.209586	0.179613	0.0390125	0.94186	0.577884
POLRMTP1	0.0403805	0.13577	0.135883	0.0951109	0.202564	0.243625	0.302627	0.266391	0.0196953	0.263984	0.062765	0.569117	0.351541	0.16831	0.439713	1.30149	0.027607
CNN2P9	0.244281	0.906132	0.416062	0.393393	0.405637	0.343544	0.193612	0.214251	1.27248	0	0.574461	0.643923	0.25477	0.33932	0.219664	0.650898	0.182997
SSR4P1	0.31182	0.884263	0.738605	0.562702	0.929373	0.172947	0.765675	0.423901	0.706894	0.379826	0.47027	0.259898	0.509018	0.886366	1.2452	0.610027	0.677096
CHCHD2P6	0.136648	0.117139	0.0643086	0.437619	0.300896	0.243625	0.170785	0.316712	0.644834	0.170558	0.30702	0.44909	0.287754	0.436745	0.0769978	1.23853	0.614756
AL022324.2	0.117901	0.242769	0.424253	0.166928	0.158279	0.294449	0.260004	0.365337	0.0196953	0.202377	0.161662	1.17844	0.412627	0.379083	0.286033	0.167102	0.614756
CTAGE13P	0.098908	0	0	0	0	0	0.0256709	0.0153169	0	0	0	0	0	0.0126955	0	1.17829	0
GUSBP5	0.392026	0.154163	0.571654	0.184337	0.572415	0.136267	0.193612	0.831196	0.396316	0.293828	0.062765	0.109638	0.174744	0.554294	0	1.12126	0.530429
RPLP0P2	0.295229	0.0597582	0.0537876	0.562702	0.561121	0.0986287	0.0508929	0.266391	0.203137	0.0706606	1.09848	0.148695	0.287754	0.379083	0.524631	0.233188	0.0812849
TPM3P6	0.482735	0.745587	1.0922	0.393393	0.549738	0.260766	0.302627	0.316712	0.644834	0.202377	0.236171	0.831639	0.572854	0.571558	0	0.443214	0.857135
AC010733.1	0.407546	0.389715	0.650578	0.166928	0.112591	0.208719	0.14759	0.316712	1.03185	0.407389	0.750011	0.839617	0.499664	0.0985671	0	0.167102	0.195221
TPRG1LP1	0.0403805	0.0401125	0.357383	0.268366	0.0654095	0	0.480229	0.200916	0	0.202377	0.103141	0.706341	0.114736	0.947151	0	0.0374727	0.266468
MORF4L1P3	0.942993	0.0791399	0.125873	0.0578155	0.127982	0.190944	0.302627	0.0895532	0.0196953	0.138021	0.0421452	0.0141691	0.026297	0.0126955	0.185298	0.144383	0.0546956
SLC7A5P2	0.832354	0.757666	0.671373	0.452065	0.405637	0.311	0.552649	0.365337	0.270446	0.170558	0.750011	0.634782	0.309331	0.473945	0.929444	0.0859687	0.996373
AC023157.1	0.191468	0.358329	0.923324	0.0765837	0.0493331	0.343544	0.100052	0.266391	0.512081	0.51266	0.545452	0.469801	0.209586	0.145435	0.0769978	0.189468	0.0546956
RPL21P44	0.89975	0.0201957	0.827757	0.915267	0.515039	0.0986287	0.750359	0.423901	0.38117	0	0	0.122775	0.198065	0	0.655917	0.1213	0.278008
MAN1A2P1	0.0796615	0	0	0.0578155	0	0	0.910498	0.0153169	0	0	0	0	0	0	0	0.0125994	0.0412148
AL645568.2	0.877633	0	0.0109191	0.0578155	0.127982	0	0.0756816	0	0	0	0	0.186723	0.026297	0	0	0.0739967	0
AC098869.1	0.832354	0	0.155697	0	0.217028	0	0	0.423901	0	0	0.0421452	0	0.090016	0.0985671	0	0.0250896	0.094398
TOB2P1	0.0403805	0.225478	0.125873	0.0195304	0.187952	0.136267	0.0508929	0.146309	0	0	0	0.0694938	0.0392679	0.179613	0.821702	0.524638	0.501188
AC092506.1	0.0796615	0.0597582	0.0109191	0	0.314412	0.0402641	0.100052	0	0.0582972	0	0.0212265	0.0141691	0.026297	0.29843	0	0.796434	0.312084
ATP5F1AP3	0.468007	0.207977	0.407824	0.332233	0.245529	0.172947	0.795826	0.365337	0.0582972	0.562549	0.122913	0.459482	0.186452	0.0745494	0.219664	0.286037	0.195221
PTPN2P1	0.360477	0.242769	0.57901	0.0951109	0.34107	0.538869	0.170785	0.11821	0.778005	0.233509	0.341181	0.174158	0.33059	0.288024	0	0.489016	0.0812849
CNOT6LP1	0.117901	0.0982647	0.0643086	0.363137	0.287253	0.0202725	0.170785	0.0454713	0.0196953	0	0.750011	0.0141691	0.139039	0.379083	0	0.0497504	0.107393
E2F6P4	0.136648	0	0	0	0	0	0	0.0895532	0.742888	0	0	0	0	0	0	0.690643	0
RPS4XP14	0.737296	0.508845	0.0747534	0.393393	0.314412	0.11757	0.170785	0.0603154	0.0196953	0.104734	0.062765	0.0141691	0.102429	0.0252803	0.114009	0.1213	0.120272
CYCSP6	0.098908	0	0	0.690039	0	0.11757	0.124017	0.0153169	0	0	0	0	0	0.245632	0	0.366765	0
RPL13AP20	0.209288	0.225478	0.250879	0.0765837	0.354217	0.311	0.193612	0.266391	0.150511	0.170558	0.374552	0.688781	0.221015	0.22396	0.0769978	0.25456	0.289456
GAPDHP32	0.209288	0.154163	0.0954189	0.423027	0.0970348	0.079435	0.100052	0.636932	0	0	0	0	0.276843	0.13386	0	0.155787	0.0412148
AC010627.1	0.136648	0.0401125	0.391205	0.218538	0.0813088	0.634027	0.0508929	0.0603154	0.365863	0	0.0830941	0.438622	0.114736	0.145435	0	0.0739967	0.0546956
IMPDH1P8	0.407546	0.0597582	0.184916	0.131466	0.0493331	0	0.124017	0.160156	0.0196953	0	0.0212265	0.122775	0.209586	0.201957	0.630598	0.337019	0.133037
SYPL1P2	0.173425	0.0401125	0.0643086	0.602097	0	0.466839	0.0256709	0.103953	0	0.323067	0.180653	0	0.174744	0.427294	0.630598	0.347003	1.06459
GGTA2P	0.0601547	0	0.0217563	0.0765837	0.0166325	0.136267	0.621607	0.227464	0	0	0	0.283487	0.0774953	0.0252803	0.150094	0.347003	0.219363
YBX1P4	0.261465	0.276741	0.608064	0.201539	0.231349	0.0986287	0.14759	0.45793	0.220261	0.233509	0.236171	0.0829998	0.287754	0.0252803	0.114009	0.1213	0.170668
AC009927.1	0.295229	0.0597582	0.0851232	0.316529	0.112591	0.0202725	0.14759	0.187457	0.606275	0.0706606	0.254212	0	0.0392679	0	0.0390125	0.0978423	0.107393
RAD51AP1P1	0.595437	0	0.115793	0	0.127982	0	0.0756816	0	0	0	0	0	0	0	0	0.0619245	0
HSPE1P2	0.0796615	0.0982647	0.194526	0.0951109	0.0970348	0.294449	0.193612	0.187457	0.0772176	0.586861	0.0830941	0.0420967	0.0132084	0.13386	0	0.0619245	0.0412148
BNIP3P10	0.581822	0.190261	0.250879	0.0388	0.202564	0.0202725	0.170785	0.0454713	0.203137	0.202377	0.161662	0.540033	0.151039	0.0866082	0.286033	0.275621	0.711546
NRBF2P2	0.098908	0	0	0	0	0	0	0	0	0	0	0	0	0	0	0.576475	0
RPL17P22	0.191468	0.0401125	0.135883	0.0195304	0	0	0	0	0.0391253	0	0.0830941	0	0.572854	0.0252803	0	0.0125994	0.0680515
AC079905.1	0	0.0201957	0.0954189	0.0195304	0.572415	0.079435	0.14759	0.0304729	0.0196953	0.293828	0	0.148695	0.276843	0.0252803	0.410259	0.0374727	0.0412148
AC108471.1	0.098908	0.225478	0.571654	0.0765837	0.0166325	0.0202725	0.260004	0.0750084	0	0.460985	0.374552	0.0963804	0.0392679	0	0	0.0497504	0
RPL13AP6	0.526037	0.172325	0.556828	0.0388	0.0813088	0.226277	0.124017	0.480179	0.498108	0.562549	0.485623	0.211529	0.287754	0.22396	0	0.109619	0.243108
AL354893.1	0.155153	0	0.204073	0.113403	0.367245	0.0202725	0.40398	0.146309	0	0.562549	0.180653	0	0.422561	0.31902	0	0.0739967	0.471343
AC010378.1	0.155153	0.0982647	0.399539	0.408286	0.34107	0.154724	0	0.227464	0.0958931	0.202377	0.0830941	0.520313	0.25477	0.329206	0	0.0619245	0.0680515
RIMKLBP2	0.136648	0.0982647	0.331485	0.480529	0.187952	0	0.516893	0.412376	0	0.233509	0.122913	0.211529	0.361903	0.213	0	0.0497504	0.388597
AC098934.2	0.098908	0	0.184916	0.378344	0.0166325	0.226277	0	0.389048	0.150511	0.51266	0	0.211529	0.186452	0.213	0	0.443214	0.158233
RPL7P32	0.497314	0.207977	0.115793	0.149306	0.314412	0.136267	0.238211	0.11821	0.237184	0.138021	0.062765	0.306697	0.139039	0.245632	0.185298	0.109619	0.182997
AC066616.1	0.0203315	0	0.0109191	0	0	0	0	0	0	0.487054	0	0	0.0132084	0	0	0	0
AL831737.1	0.117901	0.0201957	0.480326	0.218538	0.127982	0	0.0756816	0.214251	0	0.379826	0.142417	0.135793	0.0774953	0.110428	0	0.144383	0.133037
RPL29P19	0.098908	0.242769	0.448552	0	0.202564	0.154724	0	0.240556	0	0.170558	0.122913	0.352026	0.16294	0.473945	0.0769978	0.189468	0.0138695
AC104581.1	0.0796615	0.0401125	0.0537876	0.0951109	0.187952	0.11757	0	0	0	0	0	0.148695	0.090016	0	0	0.470869	0.0546956
COX6CP16	0.0601547	0.0401125	0.0954189	0.0195304	0	0	0.100052	0	0	0.460985	0	0	0.151039	0	0.219664	0.0739967	0.0138695
AC069366.1	0.155153	0.172325	0.0325126	0.0951109	0.0493331	0	0	0.0454713	0.334753	0	0.423205	0	0.45196	0	0	0.0497504	0
SEC63P1	0.278446	0.242769	0.125873	0.332233	0.14321	0.172947	0.193612	0.11821	0.0772176	0.434436	0.103141	0.0829998	0.25477	0.0501252	0.0390125	0.211494	0.219363
NDUFA5P11	0.295229	0.13577	0.0851232	0.0765837	0.0166325	0.172947	0.323475	0.0750084	0.0391253	0.104734	0.236171	0.109638	0.0132084	0.0501252	0.0390125	0.415018	0.027607
AK4P3	0.0203315	0	0.0431893	0.0578155	0.0493331	0.0402641	0.100052	0	0	0	0	0.271741	0.0648651	0.408202	0	0.233188	0
PPP1R26P1	0.31182	0.225478	0.407824	0.0951109	0.112591	0	0.170785	0.187457	0	0	0	0.122775	0.0132084	0.179613	0	0	0.231284
BBIP1P1	0	0.117139	0.0217563	0	0.0330754	0	0.40398	0.0304729	0.132534	0.0706606	0.122913	0	0	0	0	0	0.094398
AC093367.1	0.155153	0.0201957	0.296215	0.0951109	0.0330754	0.079435	0.281473	0.11821	0	0.104734	0.103141	0.135793	0.0648651	0.0377562	0.380191	0.0497504	0.14569
RPL7AP52	0.226891	0	0	0	0.0970348	0	0	0.0750084	0.185808	0.379826	0	0	0	0	0	0	0
AC064799.1	0.244281	0.117139	0.250879	0.0765837	0.0493331	0.260766	0.216084	0.0603154	0.0582972	0.351726	0.27203	0.0963804	0.151039	0.156918	0.150094	0.0497504	0.14569
AC108157.1	0.191468	0	0.260061	0.149306	0.0813088	0.260766	0	0	0	0.351726	0	0	0.265849	0	0	0.200523	0.231284
SUMO1P3	0.34444	0.154163	0.348802	0.300653	0.0970348	0.243625	0.170785	0.240556	0.220261	0.170558	0.27203	0.0963804	0.174744	0.0745494	0.0769978	0.144383	0.158233
RPSAP52	0.0403805	0.342376	0	0	0	0	0.0756816	0.0895532	0	0.0357629	0.0212265	0	0.114736	0.16831	0	0.0619245	0.0138695
HNRNPCP4	0.209288	0.0201957	0.296215	0.0951109	0.0166325	0.311	0.238211	0.0895532	0.0391253	0.170558	0.142417	0.0558603	0.0648651	0.288024	0.0390125	0.337019	0.133037
FXYD6P2	0.0796615	0	0	0.0765837	0	0	0	0.0304729	0	0	0.0421452	0	0.0132084	0	0	0.337019	0.0138695
ATP5MFP4	0.098908	0.0791399	0.135883	0.0578155	0.0813088	0	0.0508929	0	0.132534	0	0.30702	0.329539	0.16294	0	0	0.0125994	0.027607
ETF1P2	0.328222	0.154163	0.194526	0.149306	0.127982	0	0.14759	0.0603154	0	0	0.122913	0.109638	0.0392679	0	0	0.0619245	0.14569
AC010301.1	0.0601547	0	0	0	0.0330754	0.0599825	0.0756816	0	0	0.323067	0.0212265	0	0.0521233	0	0	0	0.0412148
EEF1E1P1	0.0203315	0	0.0431893	0.0388	0.0330754	0	0	0.0454713	0.0391253	0.323067	0	0.0141691	0.126939	0.0866082	0	0.200523	0.094398
COX7BP2	0.209288	0.0791399	0.322748	0.0388	0.0970348	0.0402641	0.0508929	0	0.132534	0	0	0	0.0521233	0	0	0.0739967	0.094398
HNRNPA1P10	0.261465	0.117139	0.269185	0.166928	0.0813088	0.243625	0.0508929	0.0603154	0.0391253	0.0706606	0.0830941	0.161483	0.32	0.122191	0.114009	0.296379	0.182997
FABP5P7	0.0403805	0.13577	0.0643086	0.0578155	0.0654095	0.079435	0.124017	0.0304729	0	0	0	0.271741	0.0132084	0	0.318106	0.0125994	0.0412148
AC113155.1	0.117901	0	0.204073	0.113403	0.314412	0	0.0508929	0.0454713	0	0	0.122913	0	0.090016	0.0985671	0	0.0250896	0.107393
RPL21P4	0	0	0.0643086	0	0	0.0202725	0.0256709	0.0153169	0.0582972	0	0.0421452	0.0282005	0.026297	0	0.286033	0.0250896	0.0546956
PFN1P10	0.278446	0	0.0747534	0.149306	0.173192	0	0.0508929	0.132328	0.132534	0.233509	0.0421452	0.109638	0.126939	0	0	0.233188	0.0680515
AC091959.2	0.0403805	0.0401125	0.0431893	0.0765837	0.0166325	0	0.0508929	0.0304729	0	0	0	0	0.026297	0	0.25323	0.0619245	0.0680515
AC092120.2	0.244281	0.190261	0.184916	0	0	0	0	0	0	0	0	0	0.0521233	0	0	0	0
AC099340.1	0.244281	0.0791399	0.0747534	0	0.0330754	0.226277	0	0.0895532	0.0391253	0.202377	0.217901	0	0.0521233	0	0	0.0859687	0.027607
AL589655.1	0.226891	0	0.115793	0	0.0654095	0	0.238211	0.0750084	0	0	0	0	0.090016	0	0	0	0
AC103987.1	0.226891	0.0401125	0.0537876	0.0578155	0.0330754	0.0202725	0.0256709	0.0153169	0	0	0	0	0.0521233	0	0	0	0
AL121952.1	0.136648	0	0.105642	0.149306	0.0813088	0	0.0756816	0	0	0	0.0830941	0.0141691	0.114736	0	0.219664	0	0.120272
AC092155.2	0.0601547	0.0401125	0.0109191	0	0.0166325	0.0402641	0	0.0603154	0.0582972	0	0.217901	0.0141691	0.0132084	0.062389	0.0769978	0.0125994	0.0138695
AC127070.3	0.0403805	0	0.0109191	0.0578155	0.0493331	0.0202725	0.0756816	0.0153169	0	0	0	0.0141691	0.102429	0.0126955	0.0390125	0.211494	0
AP005264.2	0.0203315	0	0	0.0951109	0	0	0	0	0	0	0.122913	0	0	0	0	0.211494	0
RPL23AP58	0.209288	0.0401125	0.145824	0.149306	0.0654095	0.11757	0.170785	0.0603154	0.0391253	0.0357629	0.122913	0.0282005	0.0774953	0.062389	0.0390125	0.0859687	0.0680515
AC006023.1	0.191468	0.154163	0.125873	0	0.127982	0.208719	0.14759	0	0	0	0	0.186723	0.16294	0	0	0.0125994	0.0546956
AC023161.2	0.0601547	0	0.0217563	0.113403	0.0166325	0.208719	0	0	0	0	0	0	0	0.0501252	0	0	0
AC114402.2	0.191468	0.13577	0.204073	0.0195304	0.0654095	0.136267	0.0756816	0.0153169	0.0958931	0.0357629	0.0830941	0	0.139039	0	0	0.0250896	0.0812849
GRAMD4P3	0	0	0	0	0	0	0	0	0	0	0	0.0963804	0	0.0126955	0	0.200523	0
AC004801.1	0.191468	0.0401125	0.145824	0.0578155	0.0330754	0	0.124017	0.0304729	0.0196953	0	0.0212265	0.0694938	0.026297	0.0252803	0	0	0.158233
AC007207.1	0.0403805	0	0.125873	0	0	0	0	0	0	0	0	0.174158	0.026297	0.0745494	0.0390125	0.1213	0.0138695
AC241584.1	0.173425	0.0597582	0.0643086	0.0951109	0.0813088	0.0599825	0.100052	0.0153169	0.0196953	0.170558	0.0421452	0.0141691	0	0.0252803	0	0.132887	0.027607
RPL7P17	0.173425	0	0.105642	0.0195304	0.0493331	0	0.0508929	0	0	0.0357629	0	0.0963804	0.0774953	0.13386	0	0.0619245	0
ZMYND19P1	0.173425	0	0.0747534	0.0388	0.0654095	0	0.170785	0	0.0772176	0	0	0	0.0132084	0.062389	0.150094	0.0125994	0.107393
AC008417.1	0.098908	0.0401125	0.0747534	0.149306	0.0166325	0.0986287	0.0256709	0.0750084	0	0.138021	0.161662	0	0.0392679	0.0745494	0	0	0
YWHAQP7	0.0203315	0	0.0643086	0	0	0.154724	0	0	0	0	0	0	0	0.156918	0	0.0250896	0.0680515
POU5F1P4	0.0796615	0.0791399	0.155697	0.0195304	0.0330754	0.0202725	0	0.0750084	0	0	0.0421452	0	0.026297	0	0	0.0250896	0.0138695
AC016065.2	0.0403805	0.0201957	0.155697	0.131466	0.0166325	0	0.14759	0.0153169	0.0391253	0	0.0212265	0.0141691	0	0	0	0.0497504	0
C1GALT1P2	0.155153	0	0.0431893	0	0	0	0.0508929	0.146309	0	0	0	0	0.151039	0	0	0.0250896	0
ATP5MFP5	0	0	0	0.0195304	0.0166325	0	0.0756816	0.0153169	0.0196953	0.138021	0.0421452	0.0141691	0	0.0252803	0.0769978	0.0250896	0
AC087783.2	0.0203315	0	0	0.0195304	0.112591	0.136267	0.0256709	0.103953	0.132534	0	0	0.135793	0.0132084	0.0377562	0	0	0.027607
AC090616.2	0.0796615	0	0.0217563	0.131466	0	0	0	0	0	0	0	0	0.026297	0	0	0.109619	0
AC104115.1	0.098908	0.0401125	0.105642	0.0951109	0.0813088	0.079435	0.0256709	0.0603154	0	0	0.0830941	0.122775	0.0132084	0	0	0.0125994	0.0412148
CBX3P5	0.0203315	0.117139	0.0537876	0	0.0330754	0.0986287	0	0	0	0	0	0	0.0132084	0.0745494	0	0.0125994	0
VENTXP3	0.0203315	0	0	0.0578155	0	0	0	0	0	0	0	0	0	0	0	0.109619	0
AC134050.1	0.098908	0.0401125	0.0325126	0.0195304	0	0.0202725	0	0.0750084	0	0	0.0421452	0	0.026297	0.0126955	0	0	0
SAMD11P1	0.098908	0	0.0643086	0	0	0	0	0.0304729	0	0	0	0	0	0	0	0	0
AC098591.1	0.0403805	0	0.0537876	0.0951109	0.0493331	0.0402641	0	0.0153169	0	0	0	0.0963804	0.0774953	0.0377562	0	0.0739967	0.0812849
PCMTD1P3	0.0403805	0.0201957	0.0954189	0	0	0	0	0	0	0	0	0	0.0392679	0	0	0	0
AC096775.1	0.0796615	0	0.0643086	0.0765837	0.0654095	0	0	0	0	0.0706606	0	0	0.0648651	0.0377562	0	0	0.0138695
HMGB3P3	0.0203315	0	0	0.0765837	0.0166325	0	0	0	0	0	0	0	0	0	0	0	0.027607
AL592114.2	0.0403805	0.0401125	0	0	0	0	0	0.0750084	0	0	0	0	0	0	0	0	0
__ambiguous	0	0	0.0109191	0.0195304	0	0	0	0	0	0	0	0	0	0.0745494	0	0.0619245	0.0138695
PES1P1	0.0203315	0	0	0	0	0	0	0	0	0	0	0	0	0	0.0390125	0.0739967	0.0138695
SMIM12P1	0.0403805	0	0	0	0	0	0	0	0	0	0	0	0	0	0	0	0
SUCLG2P4	0.0403805	0	0	0	0	0	0	0	0	0	0	0	0	0	0	0	0.0138695
DUXAP9	0.0203315	0	0	0.0388	0	0	0	0.0304729	0	0	0	0	0.0132084	0	0	0	0
AL109918.3	0	0	0.0109191	0.0388	0	0	0	0	0	0	0	0	0	0	0	0	0.0138695
HNRNPA1P41	0	0.0201957	0.0325126	0	0.0166325	0.0202725	0	0	0	0	0	0	0	0	0	0.0374727	0
AC104619.4	0	0	0	0	0	0.0202725	0.0256709	0.0153169	0	0	0	0	0	0	0	0	0
AC026444.1	0.0203315	0	0	0	0	0	0	0	0	0	0	0	0	0	0	0	0
AC004217.2	0	0	0	0	0	0	0	0	0	0	0	0	0.0132084	0	0	0	0
SAR1AP2	0	0	0	0	0	0	0	0	0	0	0	0	0.0132084	0	0	0	0
AC064872.1	0	0	0	0	0	0	0	0	0	0	0	0	0	0	0	0	0
AC087894.1	0	0	0	0	0	0	0	0	0	0	0	0	0	0	0	0	0
AC233724.8	0	0	0	0	0	0	0	0	0	0	0	0	0	0	0	0	0
__alignment_not_unique	0	0	0	0	0	0	0	0	0	0	0	0	0	0	0	0	0
__too_low_aQual	0	0	0	0	0	0	0	0	0	0	0	0	0	0	0	0	0
__not_aligned	19.1742	17.4044	16.3128	16.4387	17.015	17.2073	17.4964	16.9508	16.8702	17.7657	17.1676	16.8295	16.4266	16.2983	17.9806	16.2084	16.2173
__no_feature	18.7297	19.782	18.9234	19.587	19.5404	19.9087	20.1863	19.4667	19.9572	20.7147	20.0115	19.4002	19.325	19.3226	20.9405	19.296	19.4145
