## Supplemental Table 5 for "Long-read cDNA sequencing identifies functional pseudogenes in the human transcriptome"

### Sheet: oligonucleotides
Primers 5' - 3'
PDCL3P4_KO_F	GCTAACAAATGAGGCACTTGG
PDCL3P4_KO_R	CTGGAAGATTTCTAGCGCTTAG
PDCL3P4_qPCR_F	CAA CCG ACC AGC ATT GAT GT
PDCL3P4_qPCR_R	CTC CAG CAT GGG TAA CTC CAG
MALAT1_qPCR_F	GAATTGCGTCATTTAAAGCCTAGTT
MALAT1_qPCR_R	GTTTCATCCTACCACTCCCAATTAAT
ACTB_qPCR_F	AGAAAATCTGGCACCACACC
ACTB_qPCR_R	TAGCACAGCCTGGATAGCAA
Upstream_gRNA_1	ATGTATAGATGTTCTCTAGC
Upstream_gRNA_2	TTGACATGAGGGATATATGC
Downstream_gRNA_1	GACCTCATATATGGGCACCG
Downstream_gRNA_2	ATTTATGGGTGAACGTGGCA
HMGB1P1_F	GATCAAGCTTGGCTCTGAGTTCGTGAATGCTTG
HMGB1P1_R	GATCGCGGCCGCTTCATCATCATCATCTTCTTCATCTTCTTC
IFITM3P1_F	ATGCAAGCTTTTGATTCACCTGAAGGCAAAG
IFITM3P1_R	GATCGCGGCCGCTCTATGGGCTTGGAAGATTAATACTGGG
AK4P3_F	GATCAAGCTTCCTGTATCAGTGAAGTGCAAAGCT
AK4P3_R	GATCGCGGCCGCATATGCTTCTTTGGACTGAATAGGTGTGA
RPL13AP20_F	ATGCAAGCTTCAAGTAACTGGGCAGGGATG
RPL13AP20_R	ATGCGCGGCCGCGACCAGGAGTCCGTGGGT
